# DNA methylation in human gastric epithelial cells allows cell type-related plasticity and defines regional identity

**DOI:** 10.1101/2022.03.29.486203

**Authors:** Kristin Fritsche, Francesco Boccellato, Philipp Schlaermann, Max Koeppel, Christian Denecke, Ivo Gut, Thomas F. Meyer, Hilmar Berger

**Affiliations:** Department of Molecular Biology, Max Planck Institute for Infection Biology, 10117 Berlin, Germany; Ludwig Institute for Cancer Research, Nuffield Department of Clinical Medicine, University of Oxford, United Kingdom.; Center for Bariatric and Metabolic Surgery, Center of Innovative Surgery (ZIC), Department of Surgery, Campus Virchow Klinikum and Campus Mitte, Charité-Universitätsmedizin Berlin, Berlin, Germany.; Centro Nacional de Análisis Genómico (CNAG-CRG), Barcelona, Spain; Laboratory of Infection Oncology, Institute of Clinical Molecular Biology, Christian Albrecht University of Kiel and University Hospital Schleswig-Holstein – Campus Kiel, Germany

**Author notes:** Corresponding authors: Dr. Hilmar Berger Institute of Clinical Molecular Biology University Hospital Schleswig-Holstein – Campus Kiel Rosalind-Franklin-Straße 12 24105 Kiel Germany Prof. Dr. Thomas F. Meyer Max Planck Institute for Infection Biology Charitéplatz 1 10117 Berlin Germany.

**Keywords:** epigenetic regulation, human stomach, gastric epithelial development, gastric cancer, intestinal metaplasia

## Abstract

**Background:** Epigenetic modifications in mammalian DNA are commonly manifested by DNA methylation. In the stomach, altered DNA methylation patterns have been observed following chronic *Helicobacter pylori* infections and in gastric cancer. In the context of epigenetic regulation, the regional nature of the stomach has been rarely considered in detail.

**Results:** Here, we describe the DNA methylation landscape across the phenotypically different regions of the healthy human stomach (i.e., antrum, corpus, fundus) together with the corresponding transcriptomes. We show that stable regional DNA methylation differences translate to a limited extent into regulation of the transcriptomic phenotype, indicating a largely permissive epigenetic regulation. We identify a small number of transcription factors with novel region-specific activity and likely epigenetic impact in the stomach, including GATA4, IRX5, IRX2, PDX1, and CDX2. Detailed analysis of the Wnt pathway reveals differential regulation along the craniocaudal axis, which involves non-canonical Wnt signaling in determining cell fate in the proximal stomach.

**Conclusions:** By extending our analysis to pre-neoplastic lesions and gastric cancers, we conclude that epigenetic dysregulation already characterizes intestinal metaplasia as a founding basis for functional changes in gastric cancer. Finally, our study provides a well-defined resource of regional stomach transcription and epigenetics as a starting point for further studies.
