## Additional Table 2 for "DNA methylation in human gastric epithelial cells allows cell type-related plasticity and defines regional identity"

### Sheet: Hypermethylated genes
Genes	Number of hypermethylated CpGs			Total CpGs/gene	TF
	Antrum vs. Corpus	Corpus vs. Fundus	Antrum vs. Fundus
SIM2	26	17	28	80	TRUE
PDX1	13	2	16	32	TRUE
BAHCC1	8	2	14	121	FALSE
CDX2	6		7	26	TRUE
C10orf11	5			152	FALSE
FLJ42875	5	4	7	21	FALSE
IRX2	4		6	18	TRUE
C7orf50	3	3	8	245	FALSE
ANO3	2		4	28	FALSE
C10orf140	2			23	TRUE
CRNDE	2	2	3	7	FALSE
GLI2	2		5	138	TRUE
HOXA3	2	6	12	75	TRUE
MIR27B	2		2	2	FALSE
NFIX	2		4	109	TRUE
NKX6-3	2		2	14	TRUE
ODZ2	2		4	73	FALSE
SCIN	2	3	5	44	FALSE
SKAP2	2	2	6	37	FALSE
THG1L	2		2	16	FALSE
MEIS1		15	2	87	TRUE
PKNOX2		10	10	130	TRUE
SLITRK5		8	8	31	FALSE
HOXA2		7		29	TRUE
IRX5		7	8	23	TRUE
MYF5		7	2	16	TRUE
OTX1		7	5	51	TRUE
MGC45800		6		23	FALSE
NFATC1		5	5	166	TRUE
NRP2		5		84	FALSE
HOXA4		4	7	30	TRUE
LMF1		4	4	195	FALSE
MCC		4	15	136	FALSE
NR2F1		4	9	34	TRUE
C5orf38		3		19	FALSE
FAM176B		3	3	13	FALSE
ITIH5		3	3	52	FALSE
LOC145845		3	9	30	FALSE
MEIS1-AS2		3		4	FALSE
PTHLH		3	3	24	FALSE
SOX2OT		3	2	88	FALSE
ZBTB16		3	3	95	TRUE
B2M		2	2	23	FALSE
CELF2		2	2	92	FALSE
CYP26B1		2	2	38	FALSE
FLJ42709		2	10	39	FALSE
GABRB3		2		69	FALSE
KCNK2		2	4	41	FALSE
MIR548F5		2	9	65	FALSE
MROH6		2	2	11	FALSE
NBEA		2	2	45	FALSE
NPY1R		2	2	20	FALSE
PHACTR1		2	4	121	FALSE
SFRP1		2		54	FALSE
SH3BP1		2	3	23	FALSE
TRIP13		2	3	33	FALSE
ATP10A			8	130	FALSE
KIRREL3			7	147	FALSE
OPCML			7	200	FALSE
SEMA6D			7	86	FALSE
BICC1			6	63	FALSE
BRSK2			6	103	FALSE
MAB21L1			6	12	FALSE
NTM			6	248	FALSE
SDK1			6	354	FALSE
CACNA1H			5	152	FALSE
MCTP1			5	82	FALSE
NRG1			5	141	FALSE
SEMA5A			5	86	FALSE
ADAMTS17			4	122	TRUE
ANKS1B			4	134	FALSE
C8orf34			4	37	FALSE
DGKG			4	76	FALSE
GPM6A			4	59	FALSE
HORMAD2			4	21	FALSE
NXN			4	236	FALSE
UST			4	97	FALSE
XRCC3			4	47	FALSE
C6orf27			3	55	FALSE
CARD11			3	96	FALSE
DCTN1			3	31	FALSE
DNER			3	53	FALSE
EYA2			3	87	FALSE
FOXN3			3	169	TRUE
FTO			3	103	FALSE
GJC2			3	18	FALSE
KCNIP4			3	95	FALSE
LSAMP			3	61	FALSE
MCPH1			3	68	FALSE
PRR16			3	44	FALSE
RGS6			3	124	TRUE
TTC7B			3	122	FALSE
UBE3C			3	51	FALSE
UTRN			3	100	FALSE
ADAM23			2	34	FALSE
ADAMTS2			2	175	FALSE
AGAP1			2	374	FALSE
AGPAT3			2	111	FALSE
ATRNL1			2	42	FALSE
BANK1			2	43	FALSE
BCL6			2	68	TRUE
BNC2			2	71	TRUE
C11orf95			2	19	FALSE
C6orf105			2	13	FALSE
CACNB2			2	94	FALSE
CDH10			2	28	FALSE
CMIP			2	201	FALSE
CNTN4			2	77	FALSE
COL4A2			2	166	FALSE
CRYL1			2	63	FALSE
CYFIP2			2	85	FALSE
DENND2D			2	25	FALSE
DPP10			2	76	FALSE
EPHA4			2	61	FALSE
FAM198B			2	24	FALSE
FAM19A5			2	158	FALSE
FAM38B			2	28	FALSE
FER1L6			2	59	FALSE
GABRG3			2	91	FALSE
GALNT13			2	38	FALSE
GATA5			2	36	TRUE
GNE			2	29	FALSE
GPC6			2	126	FALSE
GSDMC			2	8	FALSE
HABP2			2	20	FALSE
HHLA1			2	11	FALSE
HOXA1			2	16	TRUE
HOXB1			2	15	TRUE
HOXB3			2	59	TRUE
IFI27			2	17	FALSE
KLHL1			2	31	FALSE
LOC100128554			2	9	FALSE
LOC100506272			2	16	FALSE
LOC100507073			2	14	FALSE
LOC101927580			2	12	FALSE
LOC103312105			2	5	FALSE
LOC285692			2	32	FALSE
LOC286094			2	9	FALSE
MAD1L1			2	661	FALSE
MALRD1			2	36	FALSE
MBIP			2	20	FALSE
MGAT5B			2	91	FALSE
MIR193A			2	7	FALSE
MLLT4			2	48	FALSE
NAV2			2	210	FALSE
NRXN1			2	124	FALSE
NTNG1			2	59	FALSE
PALLD			2	153	FALSE
PDE4D			2	256	FALSE
PDX1-AS1			2	7	FALSE
PIEZO2			2	69	FALSE
PREX2			2	36	FALSE
PTK2B			2	96	FALSE
RAD51B			2	161	FALSE
RBFOX3			2	106	FALSE
RHOD			2	23	FALSE
ROBO1			2	113	FALSE
RPS6KA4			2	31	FALSE
RUNX2			2	78	TRUE
SCN7A			2	11	FALSE
SGCZ			2	43	FALSE
SHH			2	35	FALSE
SMYD3			2	190	FALSE
SPOCK1			2	70	FALSE
TCF7L1			2	79	TRUE
THSD7B			2	40	FALSE
UMODL1			2	74	FALSE
WBSCR17			2	56	FALSE
WWOX			2	199	FALSE
ZFPM1			2	117	TRUE

### Sheet: Hypomethylated genes
Genes	Number of hypomethylated CpGs			Total CpGs/gene	TF
	Antrum vs. Corpus	Corpus vs. Fundus	Antrum vs. Fundus
MEIS1	28		18	87	TRUE
MEIS2	13	2	16	103	TRUE
C5orf38	6		4	19	FALSE
GATA4	6	44	45	78	TRUE
LRRC74A	6		6	21	FALSE
GATA3	4		12	26	TRUE
MBNL2	4	2	4	79	TRUE
MEIS1-AS2	4		2	4	FALSE
SIM2	4		4	80	TRUE
ARHGAP10	3		4	94	FALSE
GP2	3		3	14	FALSE
IRX5	3			23	TRUE
PRO1768	3		3	6	FALSE
PTPRN2	3		4	1162	FALSE
RIMS1	3		3	62	FALSE
RPH3AL	3		3	160	FALSE
SNORD103A	3		3	3	FALSE
ABLIM2	2		3	182	FALSE
BANF2	2		3	22	FALSE
C2CD2	2		7	50	FALSE
DPCR1	2		2	25	FALSE
FOXN3	2		4	169	TRUE
KCNQ1	2		3	314	FALSE
LMCD1-AS1	2		2	32	FALSE
MAL	2			34	FALSE
PDX1	2			32	TRUE
PRIMA1	2			46	FALSE
PRPF31	2		4	32	FALSE
SCPEP1	2		2	21	FALSE
SPEG	2			82	FALSE
STK39	2		4	75	FALSE
STX6	2		3	30	FALSE
ARHGDIB		6	7	26	FALSE
HTRA4		4	4	16	FALSE
OBSCN		4	4	154	FALSE
ACACA		3	3	79	FALSE
C17orf78		3	3	4	FALSE
C9orf66		3	3	9	FALSE
FAM101A		3	5	33	FALSE
GPR133		3	3	141	FALSE
SCOC		3	5	55	FALSE
SDK1		3	5	354	FALSE
SLC8A1		3	3	74	FALSE
TACC2		3		137	FALSE
ABCA1		2	2	48	FALSE
AUTS2		2	5	226	FALSE
BMPR1B		2	2	50	FALSE
C9orf153		2		15	FALSE
COL22A1		2		78	FALSE
DLGAP1		2		135	FALSE
DNAAF5		2	2	24	FALSE
FREM2		2	2	45	FALSE
FSTL5		2	2	36	FALSE
HEATR2		2	2	94	FALSE
HMP19		2	4	32	FALSE
KIRREL3		2	2	147	FALSE
LCP1		2		36	FALSE
OR6C68		2	2	5	FALSE
TRAPPC9		2	2	367	FALSE
C6orf27			6	55	FALSE
CPNE4			6	51	FALSE
AQP4			5	15	FALSE
FBN2			5	50	FALSE
MDFIC			5	35	FALSE
ADAM32			4	20	FALSE
PKDCC			4	17	FALSE
TUBGCP3			4	62	FALSE
UPK1B			4	17	FALSE
ZNF385B			4	54	TRUE
CREB5			3	142	TRUE
DCPS			3	49	FALSE
FNDC3B			3	136	FALSE
GABBR1			3	143	FALSE
GCNT2			3	50	FALSE
KDM4B			3	152	FALSE
NEUROD6			3	13	TRUE
PDZRN4			3	50	FALSE
PHACTR1			3	121	FALSE
PSD3			3	97	FALSE
ST3GAL1			3	85	FALSE
UST			3	97	FALSE
ANGEL1			2	24	FALSE
ANTXR2			2	39	FALSE
APBB2			2	150	FALSE
AQP1			2	32	FALSE
ATF1			2	23	TRUE
ATOH8			2	41	TRUE
ATP6V1C1			2	25	FALSE
B4GALNT2			2	23	FALSE
C1D			2	12	FALSE
C9orf135			2	17	FALSE
CAMK1D			2	97	FALSE
CAPN5			2	41	FALSE
CAPN8			2	27	FALSE
CD82			2	68	FALSE
CDCA7			2	25	FALSE
CEP350			2	29	FALSE
CIT			2	77	FALSE
CNTN3			2	14	FALSE
CTBP2			2	164	FALSE
DAB1			2	163	FALSE
DDO			2	22	FALSE
DSC1			2	5	FALSE
DTHD1			2	26	FALSE
EBF3			2	158	TRUE
ECD			2	11	FALSE
ERLIN1			2	26	FALSE
FAM169A			2	29	FALSE
FCHSD2			2	65	FALSE
FOS			2	25	TRUE
FREQ			2	19	FALSE
HEATR3			2	22	FALSE
HIST1H4G			2	11	FALSE
KIF26B			2	201	FALSE
LIMCH1			2	101	FALSE
LOC101929710			2	99	FALSE
MITF			2	77	TRUE
MME			2	32	FALSE
MT1JP			2	3	FALSE
NEBL			2	70	FALSE
NECAB1			2	30	FALSE
NFKBIZ			2	23	FALSE
OXR1			2	78	FALSE
PAX7			2	101	TRUE
PELI1			2	27	FALSE
PGM1			2	36	FALSE
PHGDH			2	34	FALSE
PIP5K1B			2	53	FALSE
PKNOX2			2	130	TRUE
PNLIP			2	8	FALSE
PNMA1			2	13	FALSE
PPP2R3A			2	46	FALSE
PROX1-AS1			2	18	FALSE
PTGER4			2	29	FALSE
RBM4			2	23	FALSE
RHEB			2	41	FALSE
RNASE12			2	7	FALSE
SETMAR			2	22	FALSE
SLC23A2			2	51	FALSE
SLC25A19			2	27	FALSE
SLC4A8			2	46	FALSE
SLC9C2			2	14	FALSE
SLCO1C1			2	11	FALSE
SMAP2			2	33	FALSE
SNED1			2	76	FALSE
SNX27			2	37	FALSE
SORCS2			2	313	FALSE
SPOCK1			2	70	FALSE
SRP19			2	20	FALSE
SSFA2			2	26	FALSE
STEAP1B			2	10	FALSE
SYNE1			2	105	FALSE
TEKT5			2	32	FALSE
TFCP2			2	28	TRUE
TRIO			2	227	FALSE
UBASH3B			2	80	FALSE
WDR25			2	77	FALSE
ZBTB20			2	130	TRUE
ZNF423			2	189	TRUE
